# Population differences in how wild Trinidadian guppies use social information and socially learn

**DOI:** 10.1101/786772

**Authors:** Laura Chouinard-Thuly, Simon M. Reader

**Author notes:** Corresponding author: Laura Chouinard-Thuly, Department of Biology, McGill University, 1205 Dr. Penfield, Montréal, Québec, Canada, H3A 1B1.

## Abstract

Animals have access to information produced by the behaviour of other individuals, which they may use (“social information use”) and learn from (“social learning”). The benefits of using such information differ with socio-ecological conditions. Thus, population differences in social information use and social learning should occur. We tested this hypothesis with a comparative study across five wild populations of Trinidadian guppies (*Poecilia reticulata*) known to differ in their ecology and social behaviour. Using a field experiment, we found population differences in how guppies used and learned from social information, with only fish from one of the three rivers studied showing evidence of social information use and social learning. Within this river, populations differed in how they employed social information: fish from a high-predation regime where guppies exhibit high shoaling propensities chose the same foraging location than conspecifics, while fish from a low-predation regime with reduced shoaling propensities chose and learned the opposite foraging location than conspecifics. We speculate that these differences are due to differences in predation risk and conspecific competition, possibly mediated via changes in grouping tendencies. Our results provide evidence that social information use and social learning can differ across animal populations and are influenced by socio-ecological factors.
