## Supplemental Data 1 for "Population differences in how wild Trinidadian guppies use social information and socially learn"

year	day	demo	phase	site	river	population	trial	trial2	demoColour	demoLocation	pecksOnUpstream	pecksOnDownstream	pecksOnGreen	pecksOnYellow	pecksAtDemoLocation	pecksAtDemoColour	unDeCinDeL	deCinDeL	Totl
2013	2	control	demo	AL	Aripo	lower	1	1	control	control	0	0	0	0	NA	NA	NA	NA	0
2013	2	control	test	AL	Aripo	lower	1	1	control	control	NA	NA	NA	NA	NA	NA	NA	NA	NA
2013	2	control	demo	AL	Aripo	lower	5	5	control	control	0	2	0	2	NA	NA	NA	NA	2
2013	2	control	test	AL	Aripo	lower	5	5	control	control	72	0	0	72	NA	NA	NA	NA	72
2013	2	demo	demo	AL	Aripo	lower	2	2	yelupper	upstream	36	0	36	0	36	0	36	0	36
2013	2	demo	test	AL	Aripo	lower	2	2	yelupper	upstream	45	12	17	40	45	40	5	40	57
2013	2	demo	demo	AL	Aripo	lower	3	3	green	upstream	0	0	0	0	0	0	0	0	0
2013	2	demo	test	AL	Aripo	lower	3	3	green	upstream	0	0	0	0	0	0	0	0	0
2013	2	demo	demo	AL	Aripo	lower	4	4	yelupper	downstream	0	0	0	0	0	0	0	0	0
2013	2	demo	test	AL	Aripo	lower	4	4	yelupper	downstream	NA	NA	NA	NA	NA	NA	NA	NA	NA
2013	2	demo	demo	AL	Aripo	lower	6	6	green	downstream	3	69	0	72	69	0	69	0	72
2013	2	demo	test	AL	Aripo	lower	6	6	green	downstream	73	0	17	56	0	17	0	0	73
2013	2	demo	demo	AL	Aripo	lower	7	7	yelupper	upstream	53	0	53	0	53	0	53	0	53
2013	2	demo	test	AL	Aripo	lower	7	7	yelupper	upstream	54	0	41	13	54	13	41	13	54
2013	2	demo	demo	AL	Aripo	lower	8	8	green	upstream	6	0	0	6	6	0	6	0	6
2013	2	demo	test	AL	Aripo	lower	8	8	green	upstream	47	0	11	36	47	11	36	11	47
2013	4	control	demo	AU	Aripo	upper	1	9	control	control	0	0	0	0	NA	NA	NA	NA	0
2013	4	control	test	AU	Aripo	upper	1	9	control	control	0	0	0	0	NA	NA	NA	NA	0
2013	4	control	demo	AU	Aripo	upper	6	14	control	control	47	0	47	0	NA	NA	NA	NA	47
2013	4	control	test	AU	Aripo	upper	6	14	control	control	23	2	22	3	NA	NA	NA	NA	25
2013	4	demo	demo	AU	Aripo	upper	2	10	green	downstream	20	0	13	7	0	13	0	0	20
2013	4	demo	test	AU	Aripo	upper	2	10	green	downstream	48	6	18	36	6	18	0	6	54
2013	4	demo	demo	AU	Aripo	upper	3	11	yelupper	downstream	30	0	2	28	0	28	0	0	30
2013	4	demo	test	AU	Aripo	upper	3	11	yelupper	downstream	108	0	32	76	0	76	0	0	108
2013	4	demo	demo	AU	Aripo	upper	4	12	green	upstream	4	0	3	1	4	3	1	3	4
2013	4	demo	test	AU	Aripo	upper	4	12	green	upstream	15	7	22	0	15	22	0	15	22
2013	4	demo	demo	AU	Aripo	upper	5	13	yelupper	upstream	22	0	8	14	22	14	8	14	22
2013	4	demo	test	AU	Aripo	upper	5	13	yelupper	upstream	47	2	26	23	47	23	26	21	49
2013	4	demo	demo	AU	Aripo	upper	7	15	green	downstream	41	0	39	2	0	39	0	0	41
2013	4	demo	test	AU	Aripo	upper	7	15	green	downstream	38	0	30	8	0	30	0	0	38
2013	5	control	demo	AL	Aripo	lower	1	17	control	control	0	0	0	0	NA	NA	NA	NA	0
2013	5	control	test	AL	Aripo	lower	1	17	control	control	0	0	0	0	NA	NA	NA	NA	0
2013	5	control	demo	AL	Aripo	lower	3	18	control	control	0	10	0	10	NA	NA	NA	NA	10
2013	5	control	test	AL	Aripo	lower	3	18	control	control	3	12	4	11	NA	NA	NA	NA	15
2013	5	control	demo	AL	Aripo	lower	8	23	control	control	0	0	0	0	NA	NA	NA	NA	0
2013	5	control	test	AL	Aripo	lower	8	23	control	control	1	0	0	1	NA	NA	NA	NA	1
2013	5	demo	demo	AL	Aripo	lower	0	16	yelupper	downstream	0	0	0	0	0	0	0	0	0
2013	5	demo	test	AL	Aripo	lower	0	16	yelupper	downstream	1	0	0	1	0	1	0	0	1
2013	5	demo	demo	AL	Aripo	lower	4	19	green	upstream	0	0	0	0	0	0	0	0	0
2013	5	demo	test	AL	Aripo	lower	4	19	green	upstream	NA	NA	NA	NA	NA	NA	NA	NA	NA
2013	5	demo	demo	AL	Aripo	lower	5	20	yelupper	upstream	0	5	0	5	0	5	0	0	5
2013	5	demo	test	AL	Aripo	lower	5	20	yelupper	upstream	12	1	0	13	12	13	0	12	13
2013	5	demo	demo	AL	Aripo	lower	6	21	green	downstream	0	0	0	0	0	0	0	0	0
2013	5	demo	test	AL	Aripo	lower	6	21	green	downstream	0	0	0	0	0	0	0	0	0
2013	5	demo	demo	AL	Aripo	lower	7	22	yelupper	downstream	2	8	10	0	8	0	8	0	10
2013	5	demo	test	AL	Aripo	lower	7	22	yelupper	downstream	1	25	8	18	25	18	8	17	26
2013	5	demo	demo	AL	Aripo	lower	9	24	green	downstream	0	0	0	0	0	0	0	0	0
2013	5	demo	test	AL	Aripo	lower	9	24	green	downstream	0	0	0	0	0	0	0	0	0
2013	8	control	demo	AU	Aripo	upper	1	26	control	control	0	0	0	0	NA	NA	NA	NA	0
2013	8	control	test	AU	Aripo	upper	1	26	control	control	0	0	0	0	NA	NA	NA	NA	0
2013	8	demo	demo	AU	Aripo	upper	0	25	green	upstream	2	123	13	112	2	13	110	13	125
2013	8	demo	test	AU	Aripo	upper	0	25	green	upstream	50	72	33	89	50	33	39	33	122
2013	8	demo	demo	AU	Aripo	upper	3	27	green	downstream	16	0	16	0	0	16	0	0	16
2013	8	demo	test	AU	Aripo	upper	3	27	green	downstream	58	0	36	22	0	36	0	0	58
2013	8	demo	demo	AU	Aripo	upper	4	28	yelupper	upstream	4	8	12	0	4	0	4	0	12
2013	8	demo	test	AU	Aripo	upper	4	28	yelupper	upstream	0	0	0	0	0	0	0	0	0
2013	8	demo	demo	AU	Aripo	upper	5	29	green	upstream	2	7	9	0	2	9	0	2	9
2013	8	demo	test	AU	Aripo	upper	5	29	green	upstream	2	11	10	3	2	10	0	2	13
2013	8	demo	demo	AU	Aripo	upper	7	30	yelupper	downstream	1	0	0	1	0	1	0	0	1
2013	8	demo	test	AU	Aripo	upper	7	30	yelupper	downstream	2	0	2	0	0	0	0	0	2
2013	8	demo	demo	AU	Aripo	upper	8	31	green	downstream	7	17	8	16	17	8	15	2	24
2013	8	demo	test	AU	Aripo	upper	8	31	green	downstream	91	35	48	78	35	48	22	13	126
2013	8	demo	demo	AU	Aripo	upper	9	32	yelupper	upstream	0	0	0	0	0	0	0	0	0
2013	8	demo	test	AU	Aripo	upper	9	32	yelupper	upstream	0	0	0	0	0	0	0	0	0
2014	1	control	demo	ML	Marianne	lower	1	33	control	control	129	14	36	107	NA	NA	NA	NA	143
2014	1	control	test	ML	Marianne	lower	1	33	control	control	57	62	33	86	NA	NA	NA	NA	119
2014	1	demo	demo	ML	Marianne	lower	2	34	yelupper	upstream	0	0	0	0	0	0	0	0	0
2014	1	demo	test	ML	Marianne	lower	2	34	yelupper	upstream	0	0	0	0	0	0	0	0	0
2014	2	control	demo	ML	Marianne	lower	1	35	control	control	3	0	0	3	NA	NA	NA	NA	3
2014	2	control	test	ML	Marianne	lower	1	35	control	control	0	0	0	0	NA	NA	NA	NA	0
2014	2	demo	demo	ML	Marianne	lower	2	36	green	upstream	0	0	0	0	0	0	0	0	0
2014	2	demo	test	ML	Marianne	lower	2	36	green	upstream	0	0	0	0	0	0	0	0	0
2014	2	demo	demo	ML	Marianne	lower	3	37	yelupper	downstream	0	0	0	0	0	0	0	0	0
2014	2	demo	test	ML	Marianne	lower	3	37	yelupper	downstream	0	0	0	0	0	0	0	0	0
2014	2	demo	demo	ML	Marianne	lower	4	38	green	downstream	0	0	0	0	0	0	0	0	0
2014	2	demo	test	ML	Marianne	lower	4	38	green	downstream	0	0	0	0	0	0	0	0	0
2014	2	demo	demo	ML	Marianne	lower	5	39	yelupper	upstream	0	0	0	0	0	0	0	0	0
2014	2	demo	test	ML	Marianne	lower	5	39	yelupper	upstream	0	40	39	1	0	1	0	0	40
2014	3	control	demo	MU	Marianne	upper	1	40	control	control	38	3	28	13	NA	NA	NA	NA	41
2014	3	control	test	MU	Marianne	upper	1	40	control	control	38	15	26	27	NA	NA	NA	NA	53
2014	3	control	demo	MU	Marianne	upper	4	43	control	control	0	0	0	0	NA	NA	NA	NA	0
2014	3	control	test	MU	Marianne	upper	4	43	control	control	9	2	10	1	NA	NA	NA	NA	11
2014	3	demo	demo	MU	Marianne	upper	2	41	green	upstream	23	2	0	25	23	0	23	0	25
2014	3	demo	test	MU	Marianne	upper	2	41	green	upstream	65	23	28	60	65	28	37	28	88
2014	3	demo	demo	MU	Marianne	upper	3	42	green	downstream	0	0	0	0	0	0	0	0	0
2014	3	demo	test	MU	Marianne	upper	3	42	green	downstream	0	0	0	0	0	0	0	0	0
2014	3	demo	demo	MU	Marianne	upper	5	44	yelupper	upstream	30	0	30	0	30	0	30	0	30
2014	3	demo	test	MU	Marianne	upper	5	44	yelupper	upstream	65	0	15	50	65	50	30	0	65
2014	3	demo	demo	MU	Marianne	upper	6	45	green	upstream	3	24	3	24	3	3	0	3	27
2014	3	demo	test	MU	Marianne	upper	6	45	green	upstream	59	5	16	48	59	16	44	15	64
2014	3	demo	demo	MU	Marianne	upper	7	46	yelupper	downstream	9	33	2	40	33	40	0	33	42
2014	3	demo	test	MU	Marianne	upper	7	46	yelupper	downstream	14	2	13	3	2	3	2	0	16
2014	3	demo	demo	MU	Marianne	upper	8	47	green	downstream	11	4	8	7	4	8	3	1	15
2014	3	demo	test	MU	Marianne	upper	8	47	green	downstream	12	2	9	5	2	9	2	0	14
2014	4	control	demo	ML	Marianne	lower	1	49	control	control	0	0	0	0	NA	NA	NA	NA	0
2014	4	control	test	ML	Marianne	lower	1	49	control	control	0	7	0	7	NA	NA	NA	NA	7
2014	4	control	demo	ML	Marianne	lower	6	54	control	control	81	0	38	43	NA	NA	NA	NA	81
2014	4	control	test	ML	Marianne	lower	6	54	control	control	15	3	7	11	NA	NA	NA	NA	18
2014	4	demo	demo	ML	Marianne	lower	2	50	green	downstream	7	7	0	14	7	0	7	0	14
2014	4	demo	test	ML	Marianne	lower	2	50	green	downstream	12	96	9	99	96	9	89	7	108
2014	4	demo	demo	ML	Marianne	lower	3	51	yelupper	downstream	2	0	0	2	0	2	0	0	2
2014	4	demo	test	ML	Marianne	lower	3	51	yelupper	downstream	0	4	0	4	4	4	0	4	4
2014	4	demo	demo	ML	Marianne	lower	4	52	green	upstream	0	0	0	0	0	0	0	0	0
2014	4	demo	test	ML	Marianne	lower	4	52	green	upstream	0	0	0	0	0	0	0	0	0
2014	4	demo	demo	ML	Marianne	lower	5	53	yelupper	upstream	2	0	2	0	2	0	2	0	2
2014	4	demo	test	ML	Marianne	lower	5	53	yelupper	upstream	0	0	0	0	0	0	0	0	0
2014	4	demo	demo	ML	Marianne	lower	7	55	yelupper	upstream	0	0	0	0	0	0	0	0	0
2014	4	demo	test	ML	Marianne	lower	7	55	yelupper	upstream	4	0	4	0	4	0	4	0	4
2014	4	demo	demo	ML	Marianne	lower	8	56	green	upstream	0	0	0	0	0	0	0	0	0
2014	4	demo	test	ML	Marianne	lower	8	56	green	upstream	0	0	0	0	0	0	0	0	0
2014	4	demo	demo	ML	Marianne	lower	9	57	yelupper	downstream	9	17	8	18	17	18	6	11	26
2014	4	demo	test	ML	Marianne	lower	9	57	yelupper	downstream	3	14	5	12	14	12	2	12	17
2014	4	demo	demo	ML	Marianne	lower	10	48	green	downstream	18	1	2	17	1	2	1	0	19
2014	4	demo	test	ML	Marianne	lower	10	48	green	downstream	1	1	0	2	1	0	1	0	2
2014	5	control	demo	MU	Marianne	upper	1	59	control	control	10	6	0	16	NA	NA	NA	NA	16
2014	5	control	test	MU	Marianne	upper	1	59	control	control	0	0	0	0	NA	NA	NA	NA	0
2014	5	control	demo	MU	Marianne	upper	7	64	control	control	0	0	0	0	NA	NA	NA	NA	0
2014	5	control	test	MU	Marianne	upper	7	64	control	control	0	0	0	0	NA	NA	NA	NA	0
2014	5	demo	demo	MU	Marianne	upper	2	60	green	upstream	0	18	8	10	0	8	0	0	18
2014	5	demo	test	MU	Marianne	upper	2	60	green	upstream	19	99	39	79	19	39	17	2	118
2014	5	demo	demo	MU	Marianne	upper	3	61	yelupper	upstream	0	0	0	0	0	0	0	0	0
2014	5	demo	test	MU	Marianne	upper	3	61	yelupper	upstream	0	0	0	0	0	0	0	0	0
2014	5	demo	demo	MU	Marianne	upper	5	62	green	downstream	0	0	0	0	0	0	0	0	0
2014	5	demo	test	MU	Marianne	upper	5	62	green	downstream	0	0	0	0	0	0	0	0	0
2014	5	demo	demo	MU	Marianne	upper	6	63	yelupper	downstream	0	0	0	0	0	0	0	0	0
2014	5	demo	test	MU	Marianne	upper	6	63	yelupper	downstream	NA	NA	NA	NA	NA	NA	NA	NA	NA
2014	5	demo	demo	MU	Marianne	upper	8	65	green	downstream	0	0	0	0	0	0	0	0	0
2014	5	demo	test	MU	Marianne	upper	8	65	green	downstream	19	11	10	20	11	10	5	6	30
2014	5	demo	demo	MU	Marianne	upper	9	66	yelupper	downstream	3	4	6	1	4	1	3	1	7
2014	5	demo	test	MU	Marianne	upper	9	66	yelupper	downstream	78	19	94	3	19	3	19	0	97
2014	5	demo	demo	MU	Marianne	upper	10	58	green	upstream	3	9	2	10	3	2	1	2	12
2014	5	demo	test	MU	Marianne	upper	10	58	green	upstream	9	1	9	1	9	9	0	9	10
2014	6	control	demo	ML	Marianne	lower	1	68	control	control	7	0	0	7	NA	NA	NA	NA	7
2014	6	control	test	ML	Marianne	lower	1	68	control	control	23	0	0	23	NA	NA	NA	NA	23
2014	6	control	demo	ML	Marianne	lower	6	73	control	control	0	0	0	0	NA	NA	NA	NA	0
2014	6	control	test	ML	Marianne	lower	6	73	control	control	0	0	0	0	NA	NA	NA	NA	0
2014	6	demo	demo	ML	Marianne	lower	2	69	green	downstream	0	0	0	0	0	0	0	0	0
2014	6	demo	test	ML	Marianne	lower	2	69	green	downstream	0	0	0	0	0	0	0	0	0
2014	6	demo	demo	ML	Marianne	lower	3	70	yelupper	downstream	10	38	10	38	38	38	8	30	48
2014	6	demo	test	ML	Marianne	lower	3	70	yelupper	downstream	12	36	15	33	36	33	11	25	48
2014	6	demo	demo	ML	Marianne	lower	4	71	green	upstream	0	0	0	0	0	0	0	0	0
2014	6	demo	test	ML	Marianne	lower	4	71	green	upstream	0	0	0	0	0	0	0	0	0
2014	6	demo	demo	ML	Marianne	lower	5	72	yelupper	upstream	0	0	0	0	0	0	0	0	0
2014	6	demo	test	ML	Marianne	lower	5	72	yelupper	upstream	0	0	0	0	0	0	0	0	0
2014	6	demo	demo	ML	Marianne	lower	7	74	yelupper	upstream	0	68	2	66	0	66	0	0	68
2014	6	demo	test	ML	Marianne	lower	7	74	yelupper	upstream	5	0	3	2	5	2	3	2	5
2014	6	demo	demo	ML	Marianne	lower	8	75	green	upstream	5	107	8	104	5	8	0	5	112
2014	6	demo	test	ML	Marianne	lower	8	75	green	upstream	15	29	15	29	15	15	15	0	44
2014	6	demo	demo	ML	Marianne	lower	9	76	yelupper	downstream	220	45	33	232	45	232	26	19	265
2014	6	demo	test	ML	Marianne	lower	9	76	yelupper	downstream	64	64	52	76	64	76	0	64	128
2014	6	demo	demo	ML	Marianne	lower	10	67	green	downstream	0	0	0	0	0	0	0	0	0
2014	6	demo	test	ML	Marianne	lower	10	67	green	downstream	6	18	14	10	18	14	8	10	24
2014	7	control	demo	MU	Marianne	upper	1	78	control	control	1	0	1	0	NA	NA	NA	NA	1
2014	7	control	test	MU	Marianne	upper	1	78	control	control	9	1	6	4	NA	NA	NA	NA	10
2014	7	control	demo	MU	Marianne	upper	6	83	control	control	0	0	0	0	NA	NA	NA	NA	0
2014	7	control	test	MU	Marianne	upper	6	83	control	control	0	0	0	0	NA	NA	NA	NA	0
2014	7	demo	demo	MU	Marianne	upper	2	79	yelupper	upstream	0	0	0	0	0	0	0	0	0
2014	7	demo	test	MU	Marianne	upper	2	79	yelupper	upstream	0	0	0	0	0	0	0	0	0
2014	7	demo	demo	MU	Marianne	upper	3	80	green	upstream	0	0	0	0	0	0	0	0	0
2014	7	demo	test	MU	Marianne	upper	3	80	green	upstream	0	0	0	0	0	0	0	0	0
2014	7	demo	demo	MU	Marianne	upper	4	81	yelupper	downstream	0	0	0	0	0	0	0	0	0
2014	7	demo	test	MU	Marianne	upper	4	81	yelupper	downstream	0	0	0	0	0	0	0	0	0
2014	7	demo	demo	MU	Marianne	upper	4.1	87	green	upstream	0	0	0	0	0	0	0	0	0
2014	7	demo	test	MU	Marianne	upper	4.1	87	green	upstream	0	0	0	0	0	0	0	0	0
2014	7	demo	demo	MU	Marianne	upper	4.2	88	yelupper	upstream	11	2	7	6	11	6	7	4	13
2014	7	demo	test	MU	Marianne	upper	4.2	88	yelupper	upstream	2	15	2	15	2	15	0	2	17
2014	7	demo	demo	MU	Marianne	upper	5	82	green	downstream	0	0	0	0	0	0	0	0	0
2014	7	demo	test	MU	Marianne	upper	5	82	green	downstream	0	0	0	0	0	0	0	0	0
2014	7	demo	demo	MU	Marianne	upper	7	84	green	downstream	12	30	18	24	30	18	23	7	42
2014	7	demo	test	MU	Marianne	upper	7	84	green	downstream	7	5	7	5	5	7	5	0	12
2014	7	demo	demo	MU	Marianne	upper	8	85	yelupper	downstream	0	9	0	9	9	9	0	9	9
2014	7	demo	test	MU	Marianne	upper	8	85	yelupper	downstream	0	0	0	0	0	0	0	0	0
2014	7	demo	demo	MU	Marianne	upper	9	86	green	upstream	0	0	0	0	0	0	0	0	0
2014	7	demo	test	MU	Marianne	upper	9	86	green	upstream	0	0	0	0	0	0	0	0	0
2014	7	demo	demo	MU	Marianne	upper	10	77	yelupper	upstream	0	6	0	6	0	6	0	0	6
2014	7	demo	test	MU	Marianne	upper	10	77	yelupper	upstream	9	0	0	9	9	9	0	9	9
2014	8	control	demo	MU	Marianne	upper	1	90	control	control	0	0	0	0	NA	NA	NA	NA	0
2014	8	control	test	MU	Marianne	upper	1	90	control	control	0	0	0	0	NA	NA	NA	NA	0
2014	8	control	demo	ML	Marianne	lower	6	91	control	control	7	23	17	13	NA	NA	NA	NA	30
2014	8	control	test	ML	Marianne	lower	6	91	control	control	0	0	0	0	NA	NA	NA	NA	0
2014	8	demo	demo	ML	Marianne	lower	7	92	green	downstream	0	0	0	0	0	0	0	0	0
2014	8	demo	test	ML	Marianne	lower	7	92	green	downstream	34	2	3	33	2	3	0	2	36
2014	8	demo	demo	ML	Marianne	lower	8	93	green	upstream	52	0	7	45	52	7	45	7	52
2014	8	demo	test	ML	Marianne	lower	8	93	green	upstream	15	0	12	3	15	12	3	12	15
2014	8	demo	demo	ML	Marianne	lower	9	94	yelupper	downstream	4	0	1	3	0	3	0	0	4
2014	8	demo	test	ML	Marianne	lower	9	94	yelupper	downstream	117	147	99	165	147	165	75	72	264
2014	8	demo	demo	ML	Marianne	lower	10	89	yelupper	upstream	61	16	39	38	61	38	33	28	77
2014	8	demo	test	ML	Marianne	lower	10	89	yelupper	upstream	58	30	36	52	58	52	15	43	88
2014	3	control	demo	PEP	Paria	upper	7	98	control	control	46	15	46	15	NA	NA	NA	NA	61
2014	3	control	test	PEP	Paria	upper	7	98	control	control	38	87	104	21	NA	NA	NA	NA	125
2014	3	demo	demo	PEP	Paria	upper	3	95	green	downstream	0	4	1	3	4	1	3	1	4
2014	3	demo	test	PEP	Paria	upper	3	95	green	downstream	14	18	1	31	18	1	17	1	32
2014	3	demo	demo	PEP	Paria	upper	4	96	yelupper	downstream	15	18	5	28	18	28	0	18	33
2014	3	demo	test	PEP	Paria	upper	4	96	yelupper	downstream	29	55	18	66	55	66	17	38	84
2014	3	demo	demo	PEP	Paria	upper	6	97	yelupper	upstream	21	10	11	20	21	20	6	15	31
2014	3	demo	test	PEP	Paria	upper	6	97	yelupper	upstream	2	18	18	2	2	2	2	0	20
2014	6	control	demo	PEP	Paria	upper	1	99	control	control	0	0	0	0	NA	NA	NA	NA	0
2014	6	control	test	PEP	Paria	upper	1	99	control	control	0	0	0	0	NA	NA	NA	NA	0
2014	6	control	demo	PEP	Paria	upper	6	104	control	control	0	0	0	0	NA	NA	NA	NA	0
2014	6	control	test	PEP	Paria	upper	6	104	control	control	0	22	22	0	NA	NA	NA	NA	22
2014	6	demo	demo	PEP	Paria	upper	2	100	yelupper	upstream	0	0	0	0	0	0	0	0	0
2014	6	demo	test	PEP	Paria	upper	2	100	yelupper	upstream	0	0	0	0	0	0	0	0	0
2014	6	demo	demo	PEP	Paria	upper	3	101	green	upstream	0	9	2	7	0	2	0	0	9
2014	6	demo	test	PEP	Paria	upper	3	101	green	upstream	18	51	45	24	18	45	18	0	69
2014	6	demo	demo	PEP	Paria	upper	4	102	yelupper	downstream	0	0	0	0	0	0	0	0	0
2014	6	demo	test	PEP	Paria	upper	4	102	yelupper	downstream	0	16	10	6	16	6	10	6	16
2014	6	demo	demo	PEP	Paria	upper	5	103	green	downstream	4	0	0	4	0	0	0	0	4
2014	6	demo	test	PEP	Paria	upper	5	103	green	downstream	0	0	0	0	0	0	0	0	0
2014	6	demo	demo	PEP	Paria	upper	7	105	yelupper	upstream	0	10	0	10	0	10	0	0	10
2014	6	demo	test	PEP	Paria	upper	7	105	yelupper	upstream	0	1	1	0	0	0	0	0	1
2014	6	demo	demo	PEP	Paria	upper	8	106	green	upstream	8	58	49	17	8	49	7	1	66
2014	6	demo	test	PEP	Paria	upper	8	106	green	upstream	22	116	32	106	22	32	11	11	138
