## Supplemental Data 2 for "Population differences in how wild Trinidadian guppies use social information and socially learn"

year	year data collected
day	field day of that year where data was collected
demo	did they have a demonstration or was it a control trial?
phase	phase of the test (demonstration or test
site	unique name of river and population combined
river	river (Aripo, Marianne, Paria)
population	population of the river (lower or Upper, Paria is classified as upper)
trial	trial within the day
trial2	total trial running from 1 to n
demoColour	what colour of feeder was demonstrated
demoLocation	what location of feeder was demonstrated
pecksOnUpstream	pecks on upstream location
pecksOnDownstream	pecks on downstream location
pecksOnGreen	pecks on green feeders
pecksOnYellow	pecks on yellow feeder
pecksAtDemoLocation	pecks at the demonstrated location (= pecks Upstream if demoLocation is upstream ; NA if control)
pecksAtDemoColour	pecks at demosntrated feeder colour (=pecks Green if demoColour is green; NA if control)
unDeCinDeL	pecks at the undemonstrated colour of the demonstrated location
deCinDeL	pecks at the demonstrated colour of the demonstrated location
Totl	total number of pecks performed on all feeders (IF NA = missing video)
